# Conserved *Cis*-Acting Range Extender Element Mediates Extreme Long-Range Enhancer Activity in Mammals

**DOI:** 10.1101/2024.05.26.595809

**Authors:** Grace Bower, Ethan W. Hollingsworth, Sandra Jacinto, Benjamin Clock, Kaitlyn Cao, Mandy Liu, Adam Dziulko, Ana Alcaina-Caro, Qianlan Xu, Dorota Skowronska-Krawczyk, Javier Lopez-Rios, Diane E. Dickel, Anaïs F. Bardet, Len A. Pennacchio, Axel Visel, Evgeny Z. Kvon

**Affiliations:** Department of Developmental and Cell Biology, University of California, Irvine, CA 92967, USA; Medical Scientist Training Program, University of California, Irvine, CA 92967, USA; Environmental Genomics and Systems Biology Division, Lawrence Berkeley National Laboratory, Berkeley, CA 94720, USA; Centro Andaluz de Biología del Desarrollo (CABD), CSIC-Universidad Pablo de Olavide-Junta de Andalucía, Seville, 41013, Spain; Department of Physiology and Biophysics, Department of Ophthalmology, Center for Translational Vision Research, School of Medicine, University of California, Irvine, CA, USA; Institut de Génétique et de Biologie Moléculaire et Cellulaire (IGBMC), Université de Strasbourg, CNRS UMR7104, INSERM U1258, 67400 Illkirch, France; U.S. Department of Energy Joint Genome Institute, Walnut Creek, CA 94598, USA; Comparative Biochemistry Program, University of California, Berkeley, CA 94720, USA; School of Natural Sciences, University of California, Merced, CA 95343, USA

## Abstract

While most mammalian enhancers regulate their cognate promoters over moderate distances of tens of kilobases (kb), some enhancers act over distances in the megabase range. The sequence features enabling such extreme-distance enhancer-promoter interactions remain elusive. Here, we used *in vivo* enhancer replacement experiments in mice to show that short– and medium-range enhancers cannot initiate gene expression at extreme-distance range. We uncover a novel conserved *cis*-acting element, <u>R</u>ange <u>EX</u>tender (REX), that confers extreme-distance regulatory activity and is located next to a long-range enhancer of *Sall1*. The REX element itself has no endogenous enhancer activity. However, addition of the REX to other short– and mid-range enhancers substantially increases their genomic interaction range. In the most extreme example observed, addition of the REX increased the range of an enhancer by an order of magnitude, from its native 71kb to 840kb. The REX element contains highly conserved [C/T]AATTA homeodomain motifs. These motifs are enriched around long-range limb enhancers genome-wide, including the ZRS, a benchmark long-range limb enhancer of *Shh*. Mutating the [C/T]AATTA motifs within the ZRS does not affect its limb-specific enhancer activity at short range, but selectively abolishes its long-range activity, resulting in severe limb reduction in knock-in mice. In summary, we identify a sequence signature globally associated with long-range enhancer-promoter interactions and describe a prototypical REX element that is necessary and sufficient to confer extreme-distance gene activation by remote enhancers.
