## Supplemental Table 2 for "Conserved *Cis*-Acting Range Extender Element Mediates Extreme Long-Range Enhancer Activity in Mammals"

### Sheet: VISTA Limb Enhancers
Motif Name	Consensus	P-value	FDR	Fold Change	% Motif Instance in Target	% Motif Instance in Background
MA0606.2:::Nfat5	HNATGGAAAATD	1e-06	3.3e-05	1.24732	0.9068	0.727
MA0700.2:::LHX2	WWCCAATTADH	1e-06	3.3e-05	1.30229	0.7888	0.6057
MA0688.1:::TBX2	WAGGTGTGAAA	1e-06	3.3e-05	1.39164	0.646	0.4642
Atf4(bZIP)/MEF-Atf4-ChIP-Seq(GSE35681)/Homer	MTGATGCAAT	1e-05	0.0002475	1.70459	0.3416	0.2004
MA1476.2:::Dlx5	NWGCAATTAGNN	1e-05	0.0002475	1.40967	0.6211	0.4406
MA0708.2:::MSX2	SCAATTAR	0.0001	0.00185625	1.21696	0.8509	0.6992
MA1498.2:::HOXA7	SCMATTAM	0.0001	0.00185625	1.45859	0.354	0.2427
MA0070.1:::PBX1	HCATCAATCAAW	0.001	0.0106071	1.37872	0.5093	0.3694
MA0481.3:::FOXP1	DWGTAAACANW	0.001	0.0106071	1.20018	0.795	0.6624
LEF1(HMG)/H1-LEF1-ChIP-Seq(GSE64758)/Homer	CCTTTGATST	0.001	0.0106071	1.2138	0.7267	0.5987
MA0885.2:::Dlx2	NDGCAATTAGNN	0.001	0.0106071	1.23663	0.6522	0.5274

### Sheet: Putative Limb Enhancers
Motif Name	Consensus	P-value	FDR	Fold Change	% Motif Instance in Target	% Motif Instance in Background
MA0701.2:::LHX9	CTAATTAR	1e-24	2.96e-22	1.1141	0.5185	0.4654
MA0158.2:::HOXA5	GTAATTAS	1e-21	1.48e-19	1.10138	0.5443	0.4942
MA0908.1:::HOXD11	GTCGTAAAAW	1e-20	9.86667e-19	1.10839	0.4888	0.441
MA0634.1:::ALX3	TYYAATTAVM	1e-19	5.92e-18	1.10031	0.5254	0.4775
MA0666.2:::MSX1	SCAATTAR	1e-19	5.92e-18	1.06695	0.7092	0.6647
MA0716.1:::PRRX1	YYAATTAR	1e-18	4.93333e-17	1.07041	0.6689	0.6249
MA0708.2:::MSX2	SCAATTAR	1e-17	4.22857e-16	1.06783	0.6769	0.6339
MA0720.1:::Shox2	CYAATTAR	1e-16	3.7e-15	1.06314	0.6937	0.6525
DLX5(Homeobox)/BasalGanglia-Dlx5-ChIP-seq(GSE124936)/Homer	SSTAATTA	1e-15	2.96e-14	1.05962	0.6931	0.6541
MA0650.3:::Hoxa13	NNCCAATAAAAN	1e-15	2.96e-14	1.05631	0.7147	0.6766
MA0911.1:::Hoxa11	GGTCGTAAAANT	1e-14	2.46667e-13	1.10793	0.4065	0.3669
Zic2(Zf)/ESC-Zic2-ChIP-Seq(SRP197560)/Homer	CHCAGCRGGRGG	1e-12	1.97333e-11	1.11222	0.3449	0.3101
MA1644.1:::NFYC	RRCCAATCAGM	1e-12	1.97333e-11	1.1052	0.3761	0.3403
MA0885.2:::Dlx2	NDGCAATTAGNN	1e-11	1.55789e-10	1.08264	0.4703	0.4344
MA0075.3:::PRRX2	CTAATTAD	1e-11	1.55789e-10	1.05872	0.6347	0.5995
Lhx2(Homeobox)/HFSC-Lhx2-ChIP-Seq(GSE48068)/Homer	TAATTAGN	1e-10	1.48e-09	1.036	0.7972	0.7695
MA1476.2:::Dlx5	NWGCAATTAGNN	1e-09	1.28696e-08	1.07184	0.47	0.4385
Hoxd10(Homeobox)/ChickenMSG-Hoxd10.Flag-ChIP-Seq(GSE86088)/Homer	GGCMATGAAA	1e-09	1.28696e-08	1.0346	0.7865	0.7602
LHX9(Homeobox)/Hct116-LHX9.V5-ChIP-Seq(GSE116822)/Homer	NGCTAATTAG	1e-09	1.28696e-08	1.02645	0.8653	0.843
MA0700.2:::LHX2	WWCCAATTADH	1e-08	9.54839e-08	1.05009	0.6122	0.583
MA1629.1:::Zic2	NDCACAGCAGGGRG	1e-08	9.54839e-08	1.05025	0.6019	0.5731
MA0899.1:::HOXA10	RGYAATAAAAH	1e-08	9.54839e-08	1.0354	0.7546	0.7288
MA0706.1:::MEOX2	DGTAATTAWN	1e-08	9.54839e-08	1.07064	0.438	0.4091
MA0703.2:::LMX1B	AWTTTAATTAA	1e-08	9.54839e-08	1.07159	0.4311	0.4023
DLX2(Homeobox)/BasalGanglia-Dlx2-ChIP-seq(GSE124936)/Homer	NNNTAATTAS	1e-08	9.54839e-08	1.02302	0.8798	0.86
MA0905.1:::HOXC10	GTCRTAAAAH	1e-08	9.54839e-08	1.0555	0.5515	0.5225
MA0913.2:::HOXD9	GCAATAAAAH	1e-07	8.70588e-07	1.03987	0.6911	0.6646
MA0060.3:::NFYA	RRCCAATCAGM	1e-07	8.70588e-07	1.08024	0.3554	0.329
MA0867.2:::SOX4	GAACAAAGGV	1e-07	8.70588e-07	1.02497	0.8373	0.8169
MA0697.2:::Zic3	CNCAGCAGGAGVB	1e-06	7.58974e-06	1.04268	0.6279	0.6022
MA0909.3:::Hoxd13	NNCAATAAAA	1e-06	7.58974e-06	1.04238	0.6075	0.5828
MA1608.1:::Isl1	NNCCATTAGNN	1e-06	7.58974e-06	1.05927	0.4343	0.41
MA0051.1:::IRF2	GGAAAGYGAAASCRWWWC	1e-05	6.43478e-05	1.04468	0.5518	0.5282
MA0502.2:::NFYB	CYCATTGGCCAR	1e-05	6.43478e-05	1.06463	0.3756	0.3528
Hoxd13(Homeobox)/ChickenMSG-Hoxd13.Flag-ChIP-Seq(GSE86088)/Homer	NCYAATAAAA	1e-05	6.43478e-05	1.01613	0.9071	0.8927
MA1116.1:::RBPJ	BSTGGGAANN	1e-05	6.43478e-05	1.01902	0.8574	0.8414
MA0596.1:::SREBF2	ATGGGGTGAT	0.0001	0.000569231	1.05058	0.4175	0.3974
MA1636.1:::CEBPG	NDATGATGCAATMWH	0.0001	0.000569231	1.05641	0.3652	0.3457
Isl1(Homeobox)/Neuron-Isl1-ChIP-Seq(GSE31456)/Homer	CTAATKGV	0.0001	0.000569231	1.01161	0.9327	0.922
CUX1(Homeobox)/K562-CUX1-ChIP-Seq(GSE92882)/Homer	TATCGATNAN	0.0001	0.000569231	1.03957	0.5175	0.4978
MA0151.1:::Arid3a	ATTAAA	0.001	0.00405479	1.01701	0.8432	0.8291
MA0782.2:::PKNOX1	NNTGAGTGACAGCNN	0.001	0.00405479	1.03978	0.481	0.4626
NFIL3(bZIP)/HepG2-NFIL3-ChIP-Seq(Encode)/Homer	VTTACGTAAYNNNNN	0.001	0.00405479	1.0383	0.4934	0.4752
MA0093.3:::USF1	NRGTCATGTGACHN	0.001	0.00405479	1.05031	0.357	0.3399
Hoxa11(Homeobox)/ChickenMSG-Hoxa11.Flag-ChIP-Seq(GSE86088)/Homer	TTTTATGGCM	0.001	0.00405479	1.00776	0.9605	0.9531
MA0848.1:::FOXO4	GTAAACA	0.001	0.00405479	1.02206	0.7368	0.7209
MA0003.4:::TFAP2A	NBTGCCTCAGGCNN	0.001	0.00405479	1.03441	0.5351	0.5173
Hoxa9(Homeobox)/ChickenMSG-Hoxa9.Flag-ChIP-Seq(GSE86088)/Homer	RGCAATNAAA	0.001	0.00405479	1.00652	0.972	0.9657
MA1615.1:::Plagl1	NNCTGGGGCCASN	0.001	0.00405479	1.03229	0.553	0.5357
USF1(bHLH)/GM12878-Usf1-ChIP-Seq(GSE32465)/Homer	SGTCACGTGR	0.001	0.00405479	1.05204	0.3073	0.2921
ZFX(Zf)/mES-Zfx-ChIP-Seq(GSE11431)/Homer	AGGCCTRG	0.001	0.00405479	1.0248	0.6528	0.637
MA0511.2:::RUNX2	WAACCGCAA	0.01	0.0290196	1.04004	0.387	0.3721
MA1929.1:::CTCF	CTGCAGTTCCNNNNNYNGCCACYAGGKGGCRCYV	0.01	0.0290196	1.04755	0.3018	0.2881
MA0098.3:::ETS1	ACCGGAAGTR	0.01	0.0290196	1.04064	0.3636	0.3494
MA0160.2:::NR4A2	BTAAAGGTCA	0.01	0.0290196	1.02554	0.5742	0.5599
MA0095.3:::Yy1	NNCAAAATGGCD	0.01	0.0290196	1.02369	0.6137	0.5995
MA0814.2:::TFAP2C	NNGCCTGAGGCGNN	0.01	0.0290196	1.02903	0.5033	0.4891
MA0087.2:::Sox5	RRSAACAATGGNN	0.01	0.0290196	1.02672	0.5302	0.5164
PRDM1(Zf)/Hela-PRDM1-ChIP-Seq(GSE31477)/Homer	ACTTTCACTTTC	0.01	0.0290196	1.03106	0.4581	0.4443
MA0497.1:::MEF2C	DDKCYAAAAATAGMA	0.01	0.0290196	1.01844	0.6904	0.6779
RUNX2(Runt)/PCa-RUNX2-ChIP-Seq(GSE33889)/Homer	NWAACCACADNN	0.01	0.0290196	1.02182	0.6041	0.5912
MA1483.2:::ELF2	AACCCGGAAGTR	0.01	0.0290196	1.03613	0.3499	0.3377
MA1625.1:::Stat5b	NNNTTCCCAGAANNN	0.01	0.0290196	1.02166	0.6086	0.5957
TEAD1(TEAD)/HepG2-TEAD1-ChIP-Seq(Encode)/Homer	CYRCATTCCA	0.01	0.0290196	1.01792	0.6703	0.6585
MA0481.3:::FOXP1	DWGTAAACANW	0.01	0.0290196	1.01915	0.6438	0.6317
Stat3(Stat)/mES-Stat3-ChIP-Seq(GSE11431)/Homer	CTTCCGGGAA	0.01	0.0290196	1.03144	0.3871	0.3753
GABPA(ETS)/Jurkat-GABPa-ChIP-Seq(GSE17954)/Homer	RACCGGAAGT	0.01	0.0290196	1.0208	0.5938	0.5817
MA0508.3:::PRDM1	YHCTTTCTCTY	0.01	0.0290196	1.01584	0.7118	0.7007
MA0768.2:::Lef1	NNBCCTTTGATSTN	0.01	0.0290196	1.01696	0.6896	0.6781
